# Diverging Parkinson’s Disease Pathology between patient-derived *GBA^N370S^, LRRK2^G2019S^* and engineered *SNCA^A53T^* iPSC-derived Dopaminergic Neurons

**DOI:** 10.1101/2023.01.06.521264

**Authors:** Ali Fathi, Kiranmayee Bakshy, Lida Zieghami, Rebecca Fiene, Robert Bradley, Sarah Dickerson, Coby Carlson, Scott Schachtele, Jing Liu

## Abstract

Multiple neurodegenerative disorders, including Parkinson’s disease (PD) and Alzheimer’s disease-associated dementia (ADAD), are linked with dopaminergic (DA) neuron death and a resulting reduction in dopamine levels in the brain. DA neuron degeneration and the risk of developing PD is connected to genetic mutations affiliated with lysosomal function and protein degradation. Accessible human cellular models for PD-relevant genetic mutations are needed to investigate mechanisms of DA cell death and define points of therapeutic intervention. Human induced pluripotent stem cell (iPSC)-derived midbrain DA neurons offer a developmentally and physiologically relevant *in vitro* model for investigating PD pathogenic mechanisms across genetic backgrounds. In this study, we generated DA neurons using iPSCs from two clinically diagnosed PD patients, one harboring an inherited *GBA*^N370S^ mutation and the other a mutation in *LRRK2*^G2019S^ and compared pathophysiology against DA neurons from genetically engineered *SNCA*^A53T^ iPSCs and its isogenic apparently healthy normal (AHN) iPSCs. Our results present a novel phenotype for *GBA*^N370S^ and *LRRK2*^G2019S^ derived DA neurons, showing that they produced and released significantly more dopamine compared to the AHN and *SNCA*^A53T^ mutant DA neurons. All mutant DA neurons developed deficient glucocerebrosidase (GCase) activity, increased mitochondrial stress, aberrant neuronal activity patterns, and increased α-synuclein accumulation. Together these data suggest potentially divergent origins of PD pathogenesis in *GBA*^N370S^ and *LRRK2*^G2019S^ DA neurons. In addition, compound screening confirmed that GCase modulators can rescue enzyme activity and impact neural activity across all DA mutant neurons, to varying degrees. These data demonstrate unique *in vitro* phenotypes associated with PD and suggest a diversity of underlying mechanisms across different genetic backgrounds. Together, the cell lines used in this study present a valuable tool for new therapeutic discovery.
