## Supplementary material for "Diverging Parkinson’s Disease Pathology between patient-derived *GBA^N370S^, LRRK2^G2019S^* and engineered *SNCA^A53T^* iPSC-derived Dopaminergic Neurons": Table S2

	AHN	AHN	AHN	GBA	GBA	GBA	LRRK2	LRRK2	LRRK2	SNCA	SNCA	SNCA	GBA	LRRK2	SNCA
	Mean	SD	N	Mean	SD	N	Mean	SD	N	Mean	SD	N	T-TEST GBA/CTRL	T-TEST LRRK2/CTRL	T-TEST SNCA/CTRL
TH	321.683	62.79056	6	531.7057	55.08086	3	551.386	47.30172	4	307.1519	54.00593	8	0.000882405	0.000130904	0.3250311
DDC	130.696	2.88596	6	250.6013	35.40071	3	235.3105	16.77553	4	203.5531	69.25573	8	2.31E-05	1.57E-07	0.01275967
SLC18A1	6.932941	0.8083116	6	3.25699	0.4373523	3	5.296127	0.7207451	4	7.073895	1.589517	8	8.87E-05	0.00572029	0.4233651
SLC18A2	10.67027	2.904586	6	30.37428	3.101123	3	15.90136	3.572974	4	17.13045	9.319799	8	0.000015977	0.01695436	0.0650534
DRD1	0.04425648	0.04334983	6	0.1023875	0.02610094	3	0.0248105	0.03014883	4	0.1170927	0.05189651	8	0.03710051	0.2306264	0.00833014
DRD5	0.0875088	0.0669224	6	0.1037655	0.06310961	3	0.0837217	0.06352587	4	0.05649781	0.03896321	8	0.3686382	0.4655036	0.147578
CALY	204.9092	42.047	6	337.565	71.24513	3	282.359	9.589881	4	261.3014	51.87299	8	0.004359859	0.003730205	0.02520279
GNAQ	83.43984	8.547348	6	40.87831	0.552799	3	40.97084	2.47725	4	43.41225	5.890121	8	3.53E-05	6.22E-06	1.16E-07
PLCB1	17.31459	2.936224	6	15.48444	0.8128266	3	16.26838	1.356464	4	16.8622	2.335004	8	0.1692194	0.2646899	0.376541
PLCB2	3.530615	0.6281685	6	2.175197	0.6635133	3	2.430978	1.063428	4	1.709184	0.4949914	8	0.009939064	0.03555042	2.74E-05
PLCB3	3.454807	0.3053321	6	2.758637	0.2921712	3	4.24252	1.239517	4	5.12542	2.030295	8	0.006893657	0.08201794	0.03561705
PLCB4	14.84168	2.820735	6	13.87408	0.4837997	3	13.32435	3.613861	4	12.75103	2.347924	8	0.2930391	0.2378781	0.0778589
ITPR1	0.6757988	0.599105	6	0.9825773	0.4899364	3	0.852017	0.4382332	4	0.9199988	0.5119079	8	0.2357346	0.3147691	0.2134874
ITPR2	0.3229552	0.0841609	6	0.1520076	0.07382041	3	0.2064615	0.07753036	4	0.1529567	0.07847489	8	0.01037228	0.02913412	0.001071821
ITPR3	0.1707196	0.06049708	6	0.1000945	0.04287349	3	0.193839	0.02329078	4	0.2959531	0.1127016	8	0.05892411	0.2466987	0.01520494
CALML3	0.004738467	0.01158233	6	0.01930517	0.03342021	3	0.006771675	0.01352335	4	0.00001	0	8	0.1727705	0.4025299	0.132148
CALM2	577.8355	42.87908	6	685.589	73.91817	3	687.4487	30.58328	4	784.954	76.04114	8	0.01248086	0.001167029	3.30E-05
CALM3	768.5743	26.8294	6	724.9677	75.01222	3	755.2635	31.25889	4	781.8196	40.23031	8	0.1112404	0.2455021	0.250041
CALM1	476.0168	13.76477	6	361.2023	16.57376	3	371.4435	54.18658	4	346.2284	28.92564	8	5.34E-06	0.000834034	1.62E-07
CALML6	0.3780642	0.1324318	6	0.1493247	0.05117921	3	0.2259925	0.06786881	4	0.3126071	0.1648204	8	0.01311896	0.03493068	0.2206016
CALML4	0.6770462	0.3326451	6	1.080272	0.9773567	3	1.410007	1.049168	4	1.828091	0.6527672	8	0.184233	0.07027599	0.001006041
CAMK2A	15.92296	1.10824	6	12.54251	1.599068	3	15.32546	1.930092	4	11.4324	1.58628	8	0.00349051	0.2733955	3.57E-05
CAMK2D	28.05596	2.139075	6	29.34374	1.71931	3	29.60086	1.49668	4	25.14032	1.34452	8	0.1995052	0.1243078	0.004286671
CAMK2B	73.78456	3.908555	6	70.25044	4.319213	3	71.53471	5.613773	4	54.48458	9.628458	8	0.1274378	0.2362148	0.000307277
CAMK2G	39.08036	1.757102	6	41.27521	2.357724	3	45.21859	1.237455	4	42.83624	3.312453	8	0.07751965	0.000159983	0.01374512
PPP3CA	32.37683	3.345743	6	27.53234	0.6830654	3	23.82071	4.357674	4	18.6823	3.853132	8	0.02363071	0.003878298	7.73E-06
PPP3CB	56.03534	3.384722	6	68.37868	0.1378002	3	65.80386	2.90267	4	69.04263	1.601557	8	0.000245491	0.000760005	2.72E-07
PPP3CC	15.21573	0.5875183	6	17.45958	2.285869	3	18.42859	1.54901	4	16.31639	1.696091	8	0.02352387	0.000758316	0.07847275
PRKCA	13.45833	0.8721403	6	10.38223	0.8184181	3	12.54151	0.9158617	4	10.60625	0.5430495	8	0.000719244	0.07434967	3.37E-06
PRKCB	20.23649	1.393238	6	19.18624	2.027973	3	16.12881	1.031756	4	24.82237	1.331876	8	0.192141	0.000518912	2.11E-05
PRKCG	4.081099	0.9307312	6	3.090133	0.6608756	3	5.009748	0.9300905	4	3.841966	1.14125	8	0.07406858	0.08032914	0.3415715
FOS	24.70873	1.179123	6	34.26714	2.017605	3	38.77393	7.149436	4	42.70445	2.35409	8	1.84E-05	0.000621681	4.40E-10
GNAS	1778.512	84.74863	6	2272.763	144.3024	3	2268.698	151.7537	4	2581.144	206.6441	8	0.000146548	8.22E-05	6.23E-07
GNAL	52.45753	9.292859	6	62.90228	12.48557	3	60.97459	15.45083	4	58.88559	12.66647	8	0.09745876	0.1513614	0.1581673
ADCY5	21.84623	1.185436	6	21.66514	0.5341956	3	24.84906	5.986973	4	22.83843	2.205598	8	0.406436	0.1269375	0.1701605
AKT1	86.57542	5.364978	6	80.46241	2.241328	3	88.45221	3.981262	4	94.90372	12.96062	8	0.05390529	0.2843609	0.0835816
AKT2	50.84549	4.707298	6	50.00588	5.498274	3	49.11644	4.192207	4	42.88488	3.200689	8	0.4085804	0.2849441	0.001312511
AKT3	31.80721	2.667608	6	21.88504	1.164722	3	25.54144	1.058703	4	28.09694	3.700553	8	0.000271297	0.001144046	0.03003273
ARNTL	3.06088	0.6265368	6	3.70849	0.6261253	3	3.903223	1.640955	4	5.533349	1.574638	8	0.09355978	0.1388274	0.001795904
ARRB1	30.56396	2.286879	6	22.46541	1.49939	3	24.96858	3.343344	4	21.3278	2.156662	8	0.000466047	0.006561468	2.66E-06
ARRB2	55.14944	3.581345	6	53.49788	3.881307	3	48.74858	1.845815	4	48.6556	3.050904	8	0.272347	0.005826897	0.001623253
ATF2	31.69883	2.812849	6	34.35224	2.45061	3	34.71294	1.738327	4	42.59055	4.232832	8	0.1046584	0.04742151	7.51E-05
ATF4	416.4712	38.92563	6	406.3847	23.37743	3	391.4897	20.06199	4	360.2509	17.84709	8	0.348665	0.1382216	0.001688815
ATF6B	55.40428	2.870662	6	42.98234	4.885628	3	40.11003	3.4879	4	30.58121	1.776189	8	0.00084875	3.14E-05	6.92E-11
CACNA1A	30.25156	1.508376	6	25.96958	2.747061	3	24.62683	3.490127	4	23.00421	6.058334	8	0.008490824	0.003698227	0.007475708
CACNA1B	22.04454	1.034682	6	16.46798	1.065608	3	16.95338	1.047054	4	13.84686	2.493802	8	0.000065453	3.19E-05	3.52E-06
CACNA1C	12.68416	1.210809	6	11.24104	1.105906	3	11.39741	1.121403	4	10.59291	0.913417	8	0.06390931	0.06454319	0.001528597
CACNA1D	13.82964	1.233022	6	10.00675	1.626909	3	12.44079	2.195147	4	10.2264	0.8881765	8	0.002650878	0.1155939	0.000017527
CLOCK	4.93843	1.041156	6	3.547683	0.4970901	3	3.266725	0.3254844	4	3.47531	0.3647281	8	0.03482997	0.007815132	0.001453032
COMT	0.91986	0.4635516	6	4.735813	0.4851283	3	7.06405	1.316007	4	0.5476045	0.3403857	8	4.26E-06	2.46E-06	0.05380511
CREB1	14.91883	2.93925	6	12.25831	1.426229	3	15.76204	5.51333	4	15.45462	3.357223	8	0.0954422	0.3790509	0.3805573
CREB3	43.78973	2.245107	6	40.87704	5.339253	3	40.57373	1.602628	4	37.91085	2.228881	8	0.1342372	0.01976706	0.000192792
CREB3L1	10.69429	0.9930036	6	12.71908	0.04424368	3	12.42484	1.069912	4	12.95103	1.421018	8	0.005639027	0.01528008	0.003082443
CREB3L2	2.214965	0.3614365	6	2.256737	0.4505388	3	2.238185	0.2119951	4	3.247299	0.480508	8	0.4417877	0.4557867	0.000436095
CREB3L3	0.0036021	0.008798812	6	0.00001	0	3	0.01252325	0.01517892	4	0.006993525	0.01297541	8	0.2582448	0.1340009	0.2962791
CREB3L4	3.297937	0.5832185	6	3.664267	1.406577	3	3.071002	1.202676	4	2.943504	0.678659	8	0.2912425	0.3481848	0.162917
CREB5	3.334777	0.5553663	6	4.04498	0.4155376	3	6.08365	0.5042512	4	6.778337	2.915854	8	0.04716808	0.000023182	0.007633971
DRD2	11.39758	1.088748	6	12.88218	1.242396	3	13.65036	1.223118	4	15.62627	2.841283	8	0.05336887	0.007806249	0.002480561
DRD3	0.02137143	0.03501743	6	0.00001	0	3	0.008845975	0.01767195	4	0.01171442	0.02167338	8	0.1706711	0.2660887	0.2676551
DRD4	1.196826	0.2425829	6	1.64228	0.08494367	3	1.97958	0.6775509	4	1.843127	0.6745824	8	0.009970696	0.01456118	0.02312105
GNAI1	93.55225	5.949053	6	73.84354	2.282345	3	83.85616	13.92608	4	86.80878	17.79385	8	0.00051119	0.08077595	0.1969898
GNAI2	60.45966	4.391921	6	62.89288	5.050492	3	65.03856	3.181094	4	55.44522	2.591041	8	0.2389248	0.0563245	0.009915944
GNAI3	3.507018	0.2048863	6	4.442703	0.1747486	3	4.185197	0.1617958	4	5.540886	0.4199627	8	0.000135488	0.000275867	7.33E-08
GNAO1	187.9635	7.713601	6	216.247	5.340452	3	221.0445	29.00177	4	237.386	13.15055	8	0.000399381	0.01293799	1.53E-06
GNB1	406.142	21.45059	6	438.2497	5.942671	3	449.0768	13.06029	4	445.5708	6.954089	8	0.02150849	0.003768339	0.000176017
GNB2	311.419	21.70832	6	364.113	53.14236	3	347.0778	17.67365	4	314.6929	18.29482	8	0.03169046	0.01306973	0.382299
GNB3	14.23596	2.144731	6	10.61774	1.259179	3	9.392785	1.583107	4	9.088037	1.704543	8	0.01655748	0.002468287	0.000150601
GNB4	12.56924	0.9125168	6	16.15488	2.302986	3	14.17653	0.9646206	4	17.09176	2.713347	8	0.005058805	0.01416921	0.001080362
GNB5	58.59478	1.255532	6	61.45051	2.750798	3	61.18964	4.69628	4	57.2825	2.28554	8	0.030609	0.1114649	0.1153673
GNG10	14.27708	1.911953	6	19.28314	1.389108	3	14.97986	0.3816237	4	14.63	3.922686	8	0.002658289	0.2483981	0.4217738
GNG11	0.8742207	0.619903	6	0.07839	0.06946165	3	0.004083675	0.00814735	4	0.5458209	0.4718796	8	0.03467186	0.01252035	0.1404493
GNG12	4.202448	1.062576	6	2.217997	0.2597202	3	2.484805	0.2088462	4	2.857076	0.6617526	8	0.008803427	0.006990972	0.006373868
GNG13	0.2438584	0.1531002	6	0.1093033	0.126876	3	0.0756808	0.05407877	4	0.1702144	0.09739941	8	0.1169692	0.03576484	0.1459514
GNG2	354.2603	16.14854	6	387.1503	14.30707	3	376.3053	12.62668	4	377.8624	7.73702	8	0.01035757	0.02570669	0.001671668
GNG3	229.6577	17.18559	6	234.7603	30.26531	3	237.1295	26.40562	4	239.998	19.84671	8	0.3748336	0.2993	0.1640824
GNG4	119.9083	6.29977	6	124.431	1.537336	3	121.4028	9.576314	4	136.7498	4.511128	8	0.1369281	0.3855773	3.91E-05
GNG5	1.408815	0.4030552	6	0.5440333	0.175478	3	0.8705907	0.3079822	4	1.389518	0.7547379	8	0.005263822	0.02720381	0.4779374
GNG7	8.371505	0.7382826	6	11.45271	0.8692226	3	11.96011	1.085498	4	13.25436	0.7325683	8	0.000407436	0.000118336	1.83E-08
GNG8	0.00001	0	6	0.00001	0	3	2.972135	5.94425	4	0.00001	0	8		0.120752
GNGT1	0.1194887	0.1040346	6	0.07593133	0.1314996	3	0.00001	0	4	0.125084	0.1991908	8	0.3006146	0.02726258	0.4756742
GNGT2	0.1223248	0.2059233	6	0.06150033	0.1065044	3	0.1348007	0.162867	4	0.1541965	0.1596635	8	0.3264035	0.4609276	0.3745921
GRIA1	26.94741	1.743759	6	16.55931	1.405214	3	21.24036	2.938851	4	17.69117	1.47956	8	2.32E-05	0.002272248	8.19E-08
GRIA2	71.78571	7.799881	6	53.86171	4.750258	3	65.68191	10.59633	4	61.18468	10.18592	8	0.004438718	0.16083	0.02785363
GRIA3	4.95373	0.9336331	6	3.64391	0.9921901	3	2.678298	0.7115116	4	3.64888	1.221181	8	0.04619542	0.001688883	0.02513586
GRIA4	18.66051	1.305826	6	22.18304	0.7284563	3	18.42016	1.936735	4	16.51622	1.867022	8	0.001880936	0.4093786	0.01685283
GRIN2A	5.81541	1.023502	6	4.17471	0.6893517	3	5.705533	0.7966397	4	4.527246	0.4101597	8	0.02148542	0.4307534	0.00340062
GRIN2B	14.41283	2.328335	6	7.627207	1.521792	3	8.890503	2.247294	4	6.880349	1.427643	8	0.001387825	0.002925543	3.56E-06
GSK3A	81.23274	4.068128	6	86.61258	6.633951	3	88.21823	2.856633	4	71.37749	6.742487	8	0.08368126	0.009130044	0.004134429
GSK3B	54.77709	4.039974	6	44.56198	7.345001	3	49.16176	4.497398	4	50.87507	4.524614	8	0.01371815	0.03652435	0.0604984
KCNJ3	1.034618	0.2699237	6	1.439277	0.1255329	3	1.663066	1.001833	4	2.453177	0.9065475	8	0.02350313	0.08614529	0.001577482
KCNJ5	0.541312	0.116544	6	0.309355	0.1418769	3	0.5511522	0.1466698	4	0.456405	0.1848837	8	0.01673936	0.4543054	0.1725935
KCNJ6	4.150833	0.8513916	6	3.69674	0.307357	3	3.679048	0.6892207	4	3.69152	1.039304	8	0.2065475	0.1922439	0.1978344
KCNJ9	19.72474	0.7274454	6	17.05011	0.4193428	3	17.16519	1.026279	4	16.98645	1.921974	8	0.000338556	0.00081734	0.003230544
KIF5A	163.95	3.863259	6	152.8017	4.454694	3	146.1628	5.564931	4	156.1506	14.23761	8	0.002943897	0.00015785	0.1099296
KIF5B	23.97014	1.442037	6	24.89174	2.840536	3	22.94798	1.099877	4	21.6972	1.360716	8	0.2623419	0.1329889	0.005365326
KIF5C	189.0407	9.414535	6	183.9943	6.497483	3	197.825	6.74426	4	196.3056	5.774636	8	0.21908	0.07426918	0.0492233
LRTOMT	13.17688	5.341137	6	7.560303	0.8569227	3	7.668365	1.176854	4	8.612373	3.796085	8	0.06174023	0.04074775	0.04257576
MAOA	12.78093	0.8714282	6	16.72394	0.8744066	3	16.82364	1.35444	4	14.01097	1.134465	8	0.000184913	0.000200608	0.02386363
MAOB	1.086178	0.1159647	6	0.731337	0.1016329	3	0.995625	0.117898	4	1.074459	0.260102	8	0.00143613	0.1318371	0.4601356
MAPK10	79.43931	7.829821	6	72.84701	4.74982	3	71.38458	2.027241	4	65.35286	9.803296	8	0.1149171	0.04174847	0.006821575
MAPK11	20.58866	2.199214	6	25.40321	3.685753	3	22.54611	2.51253	4	17.26552	3.418574	8	0.02008496	0.1139001	0.03031987
MAPK12	23.40521	2.013811	6	32.39174	2.49947	3	24.85518	1.254106	4	18.76884	1.413911	8	0.000307841	0.1197515	0.000135332
MAPK13	10.91495	0.7729358	6	9.6435	0.9141232	3	8.482472	0.8853059	4	8.655183	0.8874547	8	0.03166965	0.000862838	0.000162193
MAPK14	12.89058	1.464538	6	11.70551	0.6462581	3	10.87679	0.6606776	4	12.11157	1.092799	8	0.1167096	0.01725617	0.1375033
MAPK8	53.22124	3.306685	6	56.85461	3.881726	3	57.94826	15.01395	4	61.37062	7.93749	8	0.09169499	0.2328015	0.0184294
MAPK9	43.66623	1.90672	6	48.22888	1.863667	3	45.64529	3.676622	4	55.29414	1.60812	8	0.005675396	0.1452983	1.70E-08
PPP1CA	59.72116	2.468058	6	48.94681	7.121299	3	45.46071	3.042766	4	40.23507	6.489296	8	0.004926762	1.85E-05	7.91E-06
PPP1CB	103.7929	11.46127	6	82.95784	11.04671	3	80.95591	5.568634	4	73.95998	8.291268	8	0.01778123	0.003226944	0.000051771
PPP1CC	34.09959	3.553802	6	35.05461	1.933044	3	39.44994	3.507883	4	35.79505	2.090415	8	0.3417231	0.02357274	0.1416492
PPP1R1B	0.1128029	0.1010431	6	0.04250647	0.05572018	3	0.2000378	0.1281617	4	0.09441894	0.06339506	8	0.1540196	0.130989	0.3412881
PPP2CA	150.43	11.53663	6	144.8377	5.759476	3	156.171	16.75692	4	156.7979	12.31847	8	0.2322724	0.2676214	0.1725829
PPP2CB	85.94241	4.811355	6	99.44164	5.147578	3	100.0865	4.969673	4	111.4032	8.133478	8	0.002994139	0.001003523	9.68E-06
PPP2R1A	230.1853	10.74049	6	242.8167	25.72126	3	233.5653	11.91473	4	231.5915	10.18547	8	0.1570835	0.3262341	0.4034574
PPP2R1B	4.940516	0.472003	6	5.305737	0.5393984	3	5.34456	1.060465	4	6.056787	1.302315	8	0.1644416	0.2137796	0.03512454
PPP2R2A	18.62593	2.181717	6	22.52391	2.056492	3	23.11181	1.732664	4	28.43127	3.683254	8	0.01855929	0.004465493	4.43E-05
PPP2R2B	115.3437	6.517002	6	100.7257	3.284923	3	101.9715	2.905678	4	114.4481	6.892814	8	0.004511927	0.002616104	0.4048927
PPP2R2C	67.02643	2.566095	6	63.86441	4.408824	3	67.21133	3.508041	4	66.92834	5.468479	8	0.1026579	0.4625757	0.4842098
PPP2R2D	24.56801	1.939648	6	30.97798	0.5613738	3	34.77311	3.840724	4	31.36465	1.97757	8	0.000483404	0.00024612	1.66E-05
PPP2R3A	6.955592	1.0405	6	6.996284	0.8855296	3	7.996695	1.314214	4	8.307002	0.5677764	8	0.4778297	0.09932001	0.004346015
PPP2R3B	0.0102545	0.0250938	6	0.00001	0	3	0.00001	0	4	0.01313675	0.03712806	8	0.2582448	0.2234067	0.4364533
PPP2R3C	18.38994	2.070083	6	20.69161	0.8451675	3	18.18331	2.211095	4	19.93022	1.638521	8	0.0573221	0.441968	0.07261813
PPP2R5A	2.039567	0.2637494	6	2.746597	0.6530716	3	2.17486	0.4913086	4	3.754336	0.6531485	8	0.02324528	0.2913297	0.000029972
PPP2R5B	48.75363	3.408128	6	53.81495	4.875278	3	60.24666	3.481702	4	59.61084	5.575775	8	0.05395384	0.000420335	0.00062237
PPP2R5C	44.16061	3.60566	6	50.15588	1.405627	3	48.76856	6.277174	4	57.82986	5.725435	8	0.01528863	0.08705999	0.000128868
PPP2R5D	29.58259	0.6726059	6	35.54611	0.8144222	3	37.39594	2.620775	4	33.45755	3.548545	8	3.60E-06	4.81E-05	0.01131618
PPP2R5E	24.39324	1.358296	6	21.46721	2.224994	3	21.33353	1.42636	4	19.30004	1.536003	8	0.02039432	0.004514644	1.61E-05
PRKACA	96.16143	5.02148	6	94.33194	4.28932	3	101.9136	6.002266	4	109.1273	11.74517	8	0.3041576	0.06907351	0.01352765
PRKACB	81.66193	6.543158	6	62.44574	3.073784	3	67.17341	1.031752	4	71.30431	3.999601	8	0.001090485	0.001295364	0.001576312
PRKACG	0.00855235	0.0209244	6	0.03666967	0.0634964	3	0.00001	0	4	0.01360225	0.03844469	8	0.1666768	0.2234067	0.3886403
SCN1A	6.170913	1.344078	6	4.40959	0.6209023	3	6.285085	1.311486	4	6.409975	1.990602	8	0.03667585	0.4488181	0.4023216
SLC6A3	0.539988	0.4141887	6	0.7234873	0.2384249	3	0.5712913	0.08433981	4	0.7679064	0.6077489	8	0.2542568	0.443655	0.2230355
