## Supplementary material for "Diverging Parkinson’s Disease Pathology between patient-derived *GBA^N370S^, LRRK2^G2019S^* and engineered *SNCA^A53T^* iPSC-derived Dopaminergic Neurons": Table S3

### Sheet: Sheet1
Name of the compound	Solvent	stock conc.	working conc.	Link
α-1-C-Nonyl-DIX (N-Nonyldeoxynojirimycin)	DMSO (100 mM), methanol, and ethanol (100 mM).	10mM	1-10uM	https://www.tocris.com/products/n-nonyldeoxynojirimycin_3691
isofagomine (IFG)	PBS	10mM	10-50uM	https://www.caymanchem.com/product/16137
Ambroxol (ABX)	DMSO (200mg/ml)	100mM	10-50uM	https://www.medchemexpress.com/Ambroxol.html
NCGC758	DMSO (2.5mg/ml)	10mM	10uM	https://www.sigmaaldrich.com/US/en/product/mm/531660
NCGC607	DMSO (25mg/ml)	10mM	3-10uM	https://www.caymanchem.com/product/21923
Eliglustat (EGT)	DMSO (80mg/ml)	10mM	1-10uM	https://www.selleckchem.com/products/eliglustat.html
KU-600	DMSO (50mg/ml)	10mM	1uM	https://www.caymanchem.com/product/17502/ku-60019
Ropinirole (hydrochloride)	PBS(10mg/ml)	100mM	10uM	https://www.caymanchem.com/product/23871/ropinirole-(hydrochloride)
Echinacoside	DMSO (30mg/ml)	10mM	10uM	https://www.caymanchem.com/product/29927/echinacoside
ML198	DMSO	10mM	1-10uM	https://www.selleckchem.com/products/ml198.html
Kifunensine	Water (0.5mg/ml)	10mM	10uM	https://www.caymanchem.com/product/10009437/kifunensine
ELN484228 (NSC 164389)	DMF, DMSO (1mg/ml)	20mM	10-50uM	https://www.caymanchem.com/product/29398/eln484228
Methyl-β-cyclodextrin	PBS: 10mg/ml, DMSO: 30 mg/m	38mM	2-5mM	https://www.caymanchem.com/product/21633/methyl-%CE%B2-cyclodextrin
